# Dietary methionine restriction impairs anti-tumor immunity through gut microbiota

**DOI:** 10.1101/2021.08.27.457955

**Authors:** Ming Ji, Xiaojiang Xu, Qing Xu, Xin Xu, M. Andrea Azcarate-Peril, Xiaoyue Wu, Juan Liu, Jason W. Locasale, Jian-Liang Li, Igor Shats, Xiaoling Li

**Author notes:** Correspondence (X. L.).

## Abstract

Dietary methionine restriction has been reported to repress cancer growth and improve therapeutic responses in several pre-clinical settings. However, how this dietary intervention impacts cancer progression in the context of the intact immune system is unknown. Here we report that methionine restriction exacerbates cancer growth and influences the outcomes of anti-tumor immunotherapy through gut microbiota and immune suppression in immunocompetent settings. Methionine restriction reduces T cell activation, increases tumor growth, and impairs response to anti-tumor immunotherapy. Mechanistically, methionine restriction alters composition of gut microbiota and reduces microbial production of hydrogen sulfide. Fecal transplantation from methionine-restricted tumor-free animals is sufficient to repress T cell activation and enhance tumor growth in tumor-bearing recipient mice. Conversely, dietary supplementation of a hydrogen sulfide donor or methionine stimulates anti-tumor immunity and suppresses tumor progression. Our findings reveal a vital role of gut microbiota in mediating methionine restriction-induced suppression of anti-tumor immunity and suggest that any possible anti-cancer benefits of methionine restriction require careful considerations of both the microbiota and the immune system.
