## Supplementary material for "Dietary methionine restriction impairs anti-tumor immunity through gut microbiota": Table S2

### Sheet: Sheet1
Table S2 Enriched IPA pathways in Differentially expressed genes in CT26.WT allografted tumors from balb/c or NSG mice fed with CTRL or MR diets
Balbl/c high
Ingenuity Canonical Pathways	-log(p-value)	Ratio	z-score	Molecules
Th1 and Th2 Activation Pathway	26.8	0.433	#NUM!	CCR1,CCR3,CCR4,CCR5,CD247,CD274,CD28,CD3D,CD3E,CD3G,CD40,CD86,CD8A,CXCR3,CXCR4,CXCR6,DLL4,GFI1,GRB2,HAVCR2,HLA-A,ICAM1,ICOS,ICOSLG/LOC102723996,IFNG,IKZF1,IL10,IL10RA,IL10RB,IL12B,IL12RB1,IL12RB2,IL18,IL18R1,IL27,IL27RA,IL2RA,IL2RB,IL2RG,IL4R,IL6,IRF1,ITGB2,JAG1,JAK1,JAK3,KLRC1,KLRD1,MAP2K6,NFATC2,NFATC4,NOTCH3,NOTCH4,PIK3C2B,PIK3CD,PIK3R5,PIK3R6,PRKCQ,PSEN2,S1PR1,SOCS1,SOCS3,SPI1,STAT1,STAT3,STA…
Th1 Pathway	21.4	0.455	5.337	CCR5,CD247,CD274,CD28,CD3D,CD3E,CD3G,CD40,CD86,CD8A,CXCR3,DLL4,GRB2,HAVCR2,HLA-A,ICAM1,ICOS,ICOSLG/LOC102723996,IFNG,IL10,IL10RA,IL10RB,IL12B,IL12RB1,IL12RB2,IL18,IL18R1,IL27,IL27RA,IL6,IRF1,ITGB2,JAK1,JAK3,KLRC1,KLRD1,MAP2K6,NFATC2,NFATC4,NOTCH3,NOTCH4,PIK3C2B,PIK3CD,PIK3R5,PIK3R6,PRKCQ,PSEN2,SOCS1,SOCS3,STAT1,STAT3,STAT4,TBX21,TNFSF11,VAV1
Th2 Pathway	17	0.39	4.025	CCR1,CCR3,CCR4,CCR5,CD247,CD28,CD3D,CD3E,CD3G,CD40,CD86,CXCR4,CXCR6,GFI1,GRB2,HLA-A,ICAM1,ICOS,ICOSLG/LOC102723996,IFNG,IKZF1,IL10,IL12B,IL12RB1,IL12RB2,IL2RA,IL2RB,IL2RG,IL4R,ITGB2,JAG1,JAK1,JAK3,NFATC2,NOTCH3,NOTCH4,PIK3C2B,PIK3CD,PIK3R5,PIK3R6,PRKCQ,PSEN2,S1PR1,SOCS3,SPI1,STAT4,STAT5A,TBX21,TGFBR2,TIMD4,TNFRSF4,TNFSF4,VAV1
Granulocyte Adhesion and Diapedesis	16.2	0.347	#NUM!	C5,CCL1,CCL11,Ccl2,CCL2,CCL22,CCL24,CCL3L3,CCL4,CCL5,Ccl6,Ccl7,Ccl8,Ccl9,CDH5,CLDN15,CLDN5,CSF3,CSF3R,CXCL10,Cxcl11,CXCL12,CXCL16,CXCL2,Cxcl3,CXCL3,CXCL6,Cxcl9,CXCR2,CXCR4,FPR1,FPR2,HRH2,ICAM1,ICAM2,IL18,IL1B,IL1R2,IL1RN,IL36G,ITGA4,ITGAM,ITGB2,JAM3,MMP15,MMP2,MMP23B,MMP25,MMP27,MMP8,MMP9,MSN,PECAM1,PF4,Ppbp,SDC3,SELPLG,THY1,TNFRSF1B,XCL1
Tec Kinase Signaling	14.3	0.329	6.557	ACTA2,BLK,BTK,Cdc42,FADD,FAS,FASLG,FCER1G,FGR,FOS,FYN,GNA15,GNB4,GNG11,GNG2,HCK,ITGA1,ITGA2,ITGA4,ITGA9,ITGAL,ITGB2,ITGB3,ITK,JAK1,JAK3,LCK,LYN,PIK3C2B,PIK3CD,PIK3R5,PIK3R6,PLCG2,PRKCD,PRKCH,PRKCQ,PRKD3,PTK2B,RAC2,RHOF,RHOG,RHOH,RHOV,STAT1,STAT2,STAT3,STAT4,STAT5A,TEC,TNFRSF21,TNFRSF25,TNFSF10,TNFSF12,TXK,VAV1,VAV3,WAS
Systemic Lupus Erythematosus In B Cell Signaling Pathway	14.1	0.276	5.735	BTK,CAMK4,CARD11,CD22,CD40,CD5,CD72,CSK,FASLG,FCGR2A,FCGR2B,FGR,FOS,FYN,GAB1,GRB2,HCK,IFNAR2,IFNG,IGHM,IL10,IL12B,IL18,IL1B,IL36G,IL6,INPP5D,INPP5J,IRAK4,IRF5,IRF7,IRF9,JAK1,LCK,LILRB3,LILRB4,LTB,LYN,MYD88,NFATC2,NFATC4,OSM,PDCD1,PIK3AP1,PIK3C2B,PIK3CD,PIK3R5,PIK3R6,PIM2,PLCG2,PRKCD,PRKCH,PRKCQ,PRKD3,PTPN6,RAC2,RASD2,RASGRP1,RASGRP2,RASGRP3,SHC2,SHE,STAT1,STAT2,STAT3,TGFB2,TLR7,TLR9,TNFSF10,TNFSF…
Leukocyte Extravasation Signaling	13.2	0.306	5.547	ACTA2,ARHGAP4,ARHGAP8/PRR5-ARHGAP8,BTK,CDH5,CLDN15,CLDN5,CTNND1,CXCL12,CXCR4,CYBA,CYBB,DLC1,F11R,ICAM1,ITGA2,ITGA4,ITGAL,ITGAM,ITGB2,ITK,JAM2,JAM3,MAPK13,MMP15,MMP2,MMP23B,MMP25,MMP27,MMP8,MMP9,MSN,MYL6,NCF1,NCF2,NCF4,PECAM1,PIK3C2B,PIK3CD,PIK3R5,PIK3R6,PLCG2,PRKCD,PRKCH,PRKCQ,PRKD3,PTK2B,RAC2,RAP1GAP,RASGRP1,RHOH,SELPLG,TEC,THY1,TXK,VASP,VAV1,VAV3,WAS
Agranulocyte Adhesion and Diapedesis	13.2	0.306	#NUM!	ACTA2,AOC3,C5,CCL1,CCL11,Ccl2,CCL2,CCL22,CCL24,CCL3L3,CCL4,CCL5,Ccl6,Ccl7,Ccl8,Ccl9,CDH5,CLDN15,CLDN5,CXCL10,Cxcl11,CXCL12,CXCL16,CXCL2,Cxcl3,CXCL3,CXCL6,Cxcl9,CXCR2,CXCR4,Glycam1,ICAM1,ICAM2,IL18,IL1B,IL1RN,IL36G,ITGA1,ITGA2,ITGA4,ITGB2,JAM3,MMP15,MMP2,MMP23B,MMP25,MMP27,MMP8,MMP9,MSN,MYH10,MYL6,MYL9,PECAM1,PF4,Podxl,Ppbp,SELPLG,XCL1
Role of Pattern Recognition Receptors in Recognition of Bacteria and Viruses	13	0.331	5.209	C1QA,C1QB,C1QC,C3AR1,C5,CASP1,CCL5,CLEC6A,CLEC7A,FASLG,IFNG,IL10,IL12B,IL18,IL1B,IL36G,IL6,IRF7,LTB,MYD88,NLRP3,NOD1,NOD2,OAS1,OSM,PIK3C2B,PIK3CD,PIK3R5,PIK3R6,PLCG2,PRKCD,PRKCH,PRKCQ,PRKD3,PTX3,RIPK2,RNASEL,TGFB2,TLR1,Tlr11,TLR2,TLR6,TLR7,TLR9,TNFSF10,TNFSF11,TNFSF12,TNFSF13,TNFSF13B,TNFSF14,TNFSF4
NSG high
Ingenuity Canonical Pathways	-log(p-value)	Ratio	z-score	Molecules
Hypoxia Signaling in the Cardiovascular System	4.53	0.135	-2.236	CREB5,HIF1A,HSP90AA1,MDM2,NQO1,UBE2E3,UBE2H,UBE2I,UBE2W,VEGFA
Signaling by Rho Family GTPases	3.24	0.0672	-1.941	ACTG1,ARPC5L,CDH24,CFL2,DIAPH3,GNAS,GNG12,ITGA3,ITGA6,MAP3K10,MAP3K11,MYL6B,PAK3,PRKCI,RDX,RHOD,RND2
RhoGDI Signaling	3.18	0.0741	1.732	ACTG1,ARHGAP35,ARPC5L,CDH24,CFL2,GNAS,GNG12,ITGA3,ITGA6,MYL6B,PAK3,RDX,RHOD,RND2
Ephrin Receptor Signaling	3.18	0.0741	-2.111	ARPC5L,CFL2,CREB5,CRK,GNAS,GNG12,ITGA3,ITGA6,PAK3,PDGFC,PTPN11,RAP2B,RAPGEF1,VEGFA
Xenobiotic Metabolism Signaling	3.05	0.0627	#NUM!	ALDH1A2,CAMK2G,CAT,CES1,CYP2C9,CYP3A7,GSTM2,Gstm3,GSTM5,HSP90AA1,MAP3K10,MAP3K11,NQO1,PPP2R5D,PRKCI,RAP2B,SNW1,UGT1A6
Actin Cytoskeleton Signaling	2.85	0.0661	-0.277	ACTG1,ARHGAP35,ARPC5L,CFL2,CRK,DIAPH3,GNG12,ITGA3,ITGA6,MPRIP,MYL6B,PAK3,PDGFC,RAP2B,RDX
Rac Signaling	2.77	0.0826	-0.707	ARPC5L,CFL2,ITGA3,ITGA6,MAP3K11,PAK3,PRKCI,RAP2B,RPS6KB1,SH3RF1
Xenobiotic Metabolism PXR Signaling Pathway	2.64	0.0677	-1.387	ALDH1A2,CAMK2G,CAT,CES1,CYP2C9,CYP3A7,GSTM2,Gstm3,GSTM5,HSP90AA1,PRKCI,SNW1,UGT1A6
Germ Cell-Sertoli Cell Junction Signaling	2.6	0.0702	#NUM!	ACTG1,CFL2,CLINT1,ITGA3,ITGA6,MAP3K10,MAP3K11,MTMR2,PAK3,RAP2B,RHOD,RND2
Differentially regulated by diets
Ingenuity Canonical Pathways	-log(p-value)	Ratio	z-score	Molecules
Unfolded protein response	5.39	0.232	-2.714	ATF6,CEBPG,DDIT3,DNAJB9,DNAJC3,HSPA9,INSIG1,MBTPS1,MBTPS2,NFE2L2,PPP1R15A,SEL1L,SREBF2
Ferroptosis Signaling Pathway	3.59	0.135	-1.213	ABCA1,ACSL4,BAP1,CHAC1,FDFT1,GCH1,GCLC,NCOA4,NFE2L2,PRKAA1,RAP1A,SLC39A14,SQSTM1,SREBF2,TXNRD1,WWTR1,YAP1
Cholesterol Biosynthesis I	3.48	0.385	-2.236	CYP51A1,FDFT1,HSD17B7,MSMO1,SQLE
Cholesterol Biosynthesis II (via 24,25-dihydrolanosterol)	3.48	0.385	-2.236	CYP51A1,FDFT1,HSD17B7,MSMO1,SQLE
Cholesterol Biosynthesis III (via Desmosterol)	3.48	0.385	-2.236	CYP51A1,FDFT1,HSD17B7,MSMO1,SQLE
Endoplasmic Reticulum Stress Pathway	3.29	0.286	-1	ATF6,CASP3,DDIT3,DNAJC3,MBTPS1,MBTPS2
Branched-chain α-keto acid Dehydrogenase Complex	3.28	0.75	#NUM!	BCKDHA,DBT,DLD
Superpathway of Cholesterol Biosynthesis	3.26	0.241	-2.646	CYP51A1,FDFT1,GGPS1,HSD17B7,IDI1,MSMO1,SQLE
Regulation of IL-2 Expression in Activated and Anergic T Lymphocytes	3.16	0.144	#NUM!	Calm1 (includes others),CD80,CHUK,IKBKG,PPP3CB,PPP3CC,PPP3R1,RAP1A,SMAD2,SMAD4,SOS1,SOS2,TOB1
