## Supplementary material for "Dietary methionine restriction impairs anti-tumor immunity through gut microbiota": Table S4

### Sheet: Experimental information
Table S4 scRNA-seq QC parameters
# Samples
C57BL/6J mice fed with control diet (B6-CTRL)
C57BL/6J mice fed with methionine-reestricted diet (B6-MR)
Apc<min+/-> mice transplanted with fecal microbiota from C57BL/6J mice fed with control diet (Apc-FT-CTRL)
Apc<min+/-> mice transplanted with fecal microbiota from C57BL/6J mice fed with methionine-restricted diet (Apc-FT-MR)
# Equipment
10xGenomics
	Raw data							Cleaned data
Samples	Number of Cell	Total UMI	Total Gene	Mean Gene/cell	Median Gene/cell	Mean UMI/cell	Median UMI/cell	Number of Cell	Total UMI	Total Gene	Mean Gene/cell	Median Gene/cell	Mean UMI/cell	Median UMI/cell
B6-CTRL	6011	25909300	16847	1483	1418	4310	3201	4029	16466688	16595	1745	1640	4087	3618
B6-MR	5634	26076188	16491	1536	1433	4628	3388	4285	17236325	16340	1653	1534	4022	3489
Apc-FT-CTRL	5892	22530662	16453	1578	1529	3824	3171	5050	17630335	16143	1640	1592	3491	3207
Apc-FT-MR	4176	7532585	14045	666	614	1804	1222	3689	4889043	13806	628	600	1325	1150
Total	21713	82048735	17866	1365	1298	3779	2896	17053	56222391	17866	1449	1411	3297	2982
