## Supplementary material for "Dietary methionine restriction impairs anti-tumor immunity through gut microbiota": Table S5

### Sheet: Table S5A. CD45 clusters
Table S5A Total CD45+ immune cell clusters in small intestine from diet fed B6 mice and fecal transplanted Apc min+/- mice
Cluster	Cell_type	B6-CTRL	B6-MR	Apc-FT-CTRL	Apc-FT-MR	%B6-CTRL	%B6-MR	%APC-FT-CTRL	%APC-FT-MR
0	CD8 Effector	461	347	898	434	0.1144	0.081	0.1778	0.1176
1	CD8 Effector	425	361	827	413	0.1055	0.0842	0.1638	0.112
4	CD8 Effector	341	240	587	257	0.0846	0.056	0.1162	0.0697
6	CD8 Effector	90	134	446	144	0.0223	0.0313	0.0883	0.039
9	CD8 Effector	48	31	48	395	0.0119	0.0072	0.0095	0.1071
10	CD8 Effector	141	123	76	80	0.035	0.0287	0.015	0.0217
16	CD8 Effector	19	34	148	13	0.0047	0.0079	0.0293	0.0035
5	CD8 CMT	361	269	435	255	0.0896	0.0628	0.0861	0.0691
8	CD8 CMT	130	79	328	110	0.0323	0.0184	0.065	0.0298
17	CD8 CMT	97	55	32	25	0.0241	0.0128	0.0063	0.0068
12	NKT	104	86	65	86	0.0258	0.0201	0.0129	0.0233
7	CD4	247	169	235	162	0.0613	0.0394	0.0465	0.0439
20	CD4 Naïve	61	43	29	31	0.0151	0.01	0.0057	0.0084
2	B	456	874	344	311	0.1132	0.204	0.0681	0.0843
3	B	489	831	180	473	0.1214	0.1939	0.0356	0.1282
14	B	66	78	26	55	0.0164	0.0182	0.0051	0.0149
18	B	25	38	98	16	0.0062	0.0089	0.0194	0.0043
21	B	30	48	6	71	0.0074	0.0112	0.0012	0.0192
22	B	35	63	18	31	0.0087	0.0147	0.0036	0.0084
13	Plasma	60	71	28	179	0.0149	0.0166	0.0055	0.0485
11	Myeloid	147	135	58	36	0.0365	0.0315	0.0115	0.0098
15	Myeloid	85	58	27	52	0.0211	0.0135	0.0053	0.0141
25	Myeloid	21	1	0	0	0.0052	0.0002	0	0
19	unknown	36	75	40	26	0.0089	0.0175	0.0079	0.007
23	unknown	21	27	52	20	0.0052	0.0063	0.0103	0.0054
24	unknown	33	15	19	14	0.0082	0.0035	0.0038	0.0038
Total		4029	4285	5050	3689	1	1	1	1

### Sheet: Tabls S5B. T cell subpopulation
Table S5B T cell clusters in small intestine from diet fed B6 mice and fecal transplanted Apc min+/- mice
	B6-CTRL	B6-MR	Apc-FT-CTRL	Apc-FT-MR	%B6-CTRL	%B6-MR	%Apc-FT-CTRL	%Apc-FT-MR
ILC1	20	32	5	33	0.00496401	0.00746791	0.000990099	0.00894551
ILC2	76	48	113	53	0.0188632	0.0112019	0.0223762	0.014367
Treg	125	54	182	89	0.0310251	0.0126021	0.0360396	0.0241258
Naive T	75	56	252	83	0.018615	0.0130688	0.049901	0.0224993
NK	86	51	18	20	0.0213452	0.011902	0.00356436	0.00542152
CD4 TEM/FH	86	78	38	44	0.0213452	0.018203	0.00752475	0.0119274
TCM	159	104	219	114	0.0394639	0.0242707	0.0433663	0.0309027
Chemokine CD8	88	136	396	142	0.0218416	0.0317386	0.0784158	0.0384928
NK-activating CD8	131	82	480	123	0.0325143	0.0191365	0.0950495	0.0333424
Stressed CD8	89	74	73	57	0.0220898	0.0172695	0.0144554	0.0154513
Cytotoxic CD8-1	838	619	1301	1063	0.207992	0.144457	0.257624	0.288154
Cytotoxic CD8-2	316	307	552	267	0.0784314	0.0716453	0.109307	0.0723773
CD8 TRM	419	313	528	307	0.103996	0.0730455	0.104554	0.0832204
unknown	15	17	1	10	0.00372301	0.00396733	0.00019802	0.00271076
Total T cells	4029	4285	5050	3689
