## Supplementary material for "Dietary methionine restriction impairs anti-tumor immunity through gut microbiota": Table S7

### Sheet: Sheet1
Table S7 Significantly differential fecal metabolites between MR diet fed vs CTRL diet fed C57BL/6J mice
Metabolites	FC (MR/CTRL)	log2(FC)	raw.pval	-log10p
UDP-D-glucose/UDP-D-galactose	0.0433778	-4.5269	0.024247	1.6153
R-2-hydroxy-4-methylpentanoate	0.208786	-2.2599	0.04753	1.323
L-asparagine	0.518527	-0.94751	0.035371	1.4513
Ureidopropionic acid/Glycyl-glycine	0.547302	-0.86959	0.046049	1.3368
N-Formimidoyl-L-glutamate	0.585577	-0.77207	0.019509	1.7098
stearate	1.6192	0.69528	0.0019658	2.7065
5,6-dihydrothymine	1.65814	0.72957	0.020367	1.6911
cholesterol sulfate	1.68309	0.75111	0.015067	1.822
Hexadecanedioic acid	1.72404	0.78579	0.003988	2.3992
C4H6O33	1.729	0.78994	0.014805	1.8296
8,11,14-Eicosatrienoic acid DGLA	1.75942	0.8151	0.0057059	2.2437
C5H10O56	1.81696	0.86153	0.041562	1.3813
serotonin	1.85422	0.89081	0.0027731	2.557
C20H30O24	1.92427	0.94431	0.012841	1.8914
L-Iditol/D-glucitol/galactitol	1.92799	0.9471	0.044832	1.3484
glycine betaine	2.26279	1.1781	0.027813	1.5557
3-Hydroxybutyrylcarnitine	2.37792	1.2497	0.037373	1.4274
inosine	2.56721	1.3602	0.014467	1.8396
C16H26O34	2.62497	1.3923	0.031363	1.5036
L-arabinitol/xylitol/D-ribitol	2.84672	1.5093	0.012357	1.9081
N-methyl-467-trihydroxy-1234-tetrahydroisoquinoline	3.12986	1.6461	2.35e-05	4.6294
O-acetylcarnitine	3.29733	1.7213	0.015003	1.8238
R-carnitine	3.51884	1.8151	0.005854	2.2325
tetradecenoyl carnitine	4.65055	2.2174	0.048297	1.3161
