## Supplementary material for "Dietary methionine restriction impairs anti-tumor immunity through gut microbiota": Table S8

### Sheet: Sheet1
Table S8 All Primers for the study
All primers for Quantitative real-time PCR (qPCR)
Gene name	For 5' -> 3'	Rev 5' -> 3'
Casp8	CAAGGCCCGGGAAGACATAA	TTGCAGTGCAGTCGTCGTAA
IFN-γ	TGA ACG CTA CACACT GCA TCT TGG	CGA CTC CTT TTC CGCTTC CTG AG
Gadd45a	CCGAAAGGATGGACACGGTG	TTATCGGGGTCTACGTTGAGC
Bax	TGAAGACAGGGGCCTTTTTG	AATTCGCCGGAGACACTCG
Muc2	TGTGGTCTGTGTGGGAACTTT	CATAGATGGGCCTGTCCTCAGG
Gal3ST2	ATGTCCATCCTGAGAGGCAC	GGTGGTTGCACATGATGTTA
36B4	AGCGCGTCCTGGCATTGTGTGG	GGGCAGCAGTGGTGGCAGCAGC
16S	ACTCCTACGGGAGGCAGCAGT	ATTACCGCGGCTGCTGGC
A. muciniphila	CAGCACGTGAAGGTGGGGAC	CCTTGCGGTTGGCTTCAGAT
