## Supplementary material for "Dietary methionine restriction impairs anti-tumor immunity through gut microbiota": Table S9

### Sheet: Sheet1
Table S9 All antibodies used in the study
Antibody	Manufacturer	Catelog	Application
CD25	eBioscience	17-0251-82	FACS
CD4	eBioscience	11-0041-85	FACS
CD4	BioLegend	100526	FACS
FOXP3	eBioscience	12-5773-82	FACS
CD3	eBioscience	46-0032-82	FACS
CD3	Biolegend	100220	FACS
CD8a	eBioscience	11-0081-82	FACS
CD8a	BioLegend	100734	FACS
CD45	eBioscience	48-0451-82	FACS
CD279 (PD-1)	BioLegend	135206	FACS
Tim3	BioLegend	119727	FACS
CD4	BioLegend	100526	FACS
IFN gamma	eBioscience	17-7311-82	FACS
TNF alpha	eBioscience	12-7321-82	FACS
Rat IgG2a, κ	BioLegend	400551	FACS
Rat IgG2a, κ	BioLegend	400508	FACS
Rat IgG1 kappa	eBioscience	12-4321-80	FACS
Rat IgG1 kappa	eBioscience	17-4301-82	FACS
Rat IgG1 kappa	eBioscience	12-4301-82	FACS
PD-1	Bioxcell	BE0146	in vivo
IgG2a	Bioxcell	BE0089	in vivo
Ki-67	Abcam	ab16667	IHC
Bax	cellsignal	cs2772	WB
Actin	Millipore Sigma	MAB1501	WB
